# Genome-wide Spatial Expression Profiling in FFPE Tissues

**DOI:** 10.1101/2020.07.24.219758

**Authors:** Eva Gracia Villacampa, Ludvig Larsson, Linda Kvastad, Alma Andersson, Joseph Carlson, Joakim Lundeberg

## Abstract

Formalin-fixed paraffin embedding (FFPE) is the most widespread long-term tissue preservation approach. Here we present a procedure to perform genome-wide spatial analysis of mRNA in FFPE tissue sections. The procedure takes advantage of well-established, commercially available methods for imaging and spatial barcoding using slides spotted with barcoded oligo(dT) probes to capture the 3’ end of mRNA molecules in tissue sections. First, we conducted expression profiling and cell type mapping in coronal sections from the mouse brain to demonstrate the method’s capability to delineate anatomical regions from a molecular perspective. Second, we explored the spatial composition of transcriptomic signatures in ovarian carcinosarcoma samples using data driven analysis methods, exemplifying the method’s potential to elucidate molecular mechanisms in heterogeneous clinical samples.
