## Supplementary Table 1 for "Genome-wide Spatial Expression Profiling in FFPE Tissues"

### Sheet: Sheet 1
Supplementary table. 1 | Quality metrics overview of spatial expression datasets. Summary of quality metrics calculated across all spots of the spatial expression datasets. Mouse brain datasets are highlighted in blue and carcinosarcoma datasets are highlighted in orange.
label	average reads	estimated sequencing saturation	average genes	median genes	average molecules	median molecules
FFPE_mousebrain	48989	82.4	1388	1228	2743	2211.5
FF_mousebrain	115569	61.3	5719	5797.5	29965	27197.5
HGSC_section1	26675	81.8	1361	1363	2372	2335.5
HGSC_section2	31865	86.7	1206	1210	2039	2007
HGSC_section3	13126	74.3	1090	1095	1810	1766
HGSC_section4	17479	76.5	1295	1305	2222	2175
