## Supplementary Table 4 for "Genome-wide Spatial Expression Profiling in FFPE Tissues"

### Sheet: Sheet 1
Supplementary table. 4 | Number of marker genes detected per cluster in FFPE and FF sections, along with p-values estimated for the overlap across conditions.
p_value	size_FFPE	size_FF	intersect	cluster
1.31923e-38	44	106	22	0
4.24657e-159	108	628	107	1
5.62772e-133	128	346	92	2
1.00503e-79	68	531	58	3
1.28488e-108	77	454	71	4
1.22412e-65	45	325	40	5
2.08822e-140	96	326	85	6
1.12717e-95	70	211	55	7
3.5198e-45	31	236	26	8
8.70691e-72	44	246	40	9
1.17372e-26	27	476	20	10
3.08511e-232	175	367	147	11
0	620	670	377	12
9.58525e-223	165	633	156	13
1.03682e-111	77	488	73	14
4.57867e-258	211	499	179	15
